# Insertion sequences associated with antibiotic resistance genes in *Enterococcus* isolates from an inpatient with prolonged bacteremia

**DOI:** 10.1101/2021.07.22.453447

**Authors:** Zulema Udaondo, Kaleb Z. Abram, Atul Kothari, Se-Ran Jun

## Abstract

Insertion sequences (ISs) and other transposable elements are associated with the mobilization of antibiotic resistance determinants and the modulation of pathogenic characteristics. In this work, we aimed to investigate the association between ISs and antibiotic resistance genes, and their role in dissemination and modification of antibiotic resistance phenotype. To that end, we leveraged fully resolved *Enterococcus faecium* and *Enterococcus faecalis* genomes of isolates collected over four days from an inpatient with prolonged bacteremia. Isolates from both species harbored similar IS family content but showed significant species-dependent differences in copy number and arrangements of ISs throughout their replicons. Here, we describe two inter-specific IS-mediated recombination events, and IS-medicated excision events in plasmids of *E. faecium* isolates. We also characterize a novel arrangement of the IS in a Tn1546-like transposon in *E. faecalis* isolates likely implicated in a vancomycin genotype-phenotype discrepancy. Furthermore, an extended analysis revealed a novel association between daptomycin resistance mutations in *liaSR* genes and a putative composite transposon in *E. faecium* offering a new paradigm for the study of daptomycin-resistance and novel insights into the route of daptomycin resistance dissemination. In conclusion, our study highlights the role ISs and other transposable elements play in rapid adaptation and response to clinically relevant stresses such as aggressive antibiotic treatment in enterococci.
