## Supplementary Table 2 for "Insertion sequences associated with antibiotic resistance genes in *Enterococcus* isolates from an inpatient with prolonged bacteremia"

### Sheet: filt
query	is_query	ref	is_Ref	pident	length	mismatch	gapopen	qstart	qend	sstart	send	evalue	bitscore
P355_contig1_2841245_chr_313080_314119_+	IS982_260	P353_contig1_3030005_chr_1652804_1653843_-	IS982_260	100	1040	0	0	1	1040	1	1040	0	1921
P355_contig1_2841245_chr_313080_314119_+	IS982_260	P353_contig1_3030005_chr_2325873_2326912_-	IS982_260	100	1040	0	0	1	1040	1	1040	0	1921
P355_contig1_2841245_chr_313080_314119_+	IS982_260	P353_contig5_33652_plasm_24521_25560_+	IS982_260	100	1040	0	0	1	1040	1	1040	0	1921
P355_contig1_2841245_chr_1409688_1410727_+	IS982_260	P353_contig1_3030005_chr_1652804_1653843_-	IS982_260	100	1040	0	0	1	1040	1	1040	0	1921
P355_contig1_2841245_chr_1409688_1410727_+	IS982_260	P353_contig1_3030005_chr_2325873_2326912_-	IS982_260	100	1040	0	0	1	1040	1	1040	0	1921
P355_contig1_2841245_chr_1409688_1410727_+	IS982_260	P353_contig5_33652_plasm_24521_25560_+	IS982_260	100	1040	0	0	1	1040	1	1040	0	1921
P355_contig1_2841245_chr_1750924_1751963_+	IS982_260	P353_contig1_3030005_chr_1652804_1653843_-	IS982_260	100	1040	0	0	1	1040	1	1040	0	1921
P355_contig1_2841245_chr_1750924_1751963_+	IS982_260	P353_contig1_3030005_chr_2325873_2326912_-	IS982_260	100	1040	0	0	1	1040	1	1040	0	1921
P355_contig1_2841245_chr_1750924_1751963_+	IS982_260	P353_contig5_33652_plasm_24521_25560_+	IS982_260	100	1040	0	0	1	1040	1	1040	0	1921
P355_contig1_2841245_chr_1815601_1816641_-	IS982_260	P353_contig1_3030005_chr_1652804_1653843_-	IS982_260	99.616	1041	3	1	1	1041	1	1040	0	1899
P355_contig1_2841245_chr_1815601_1816641_-	IS982_260	P353_contig1_3030005_chr_2325873_2326912_-	IS982_260	99.616	1041	3	1	1	1041	1	1040	0	1899
P355_contig1_2841245_chr_1815601_1816641_-	IS982_260	P353_contig5_33652_plasm_24521_25560_+	IS982_260	99.616	1041	3	1	1	1041	1	1040	0	1899
P355_contig2_264192_plasm_22293_23332_+	IS982_260	P353_contig1_3030005_chr_1652804_1653843_-	IS982_260	100	1040	0	0	1	1040	1	1040	0	1921
P355_contig2_264192_plasm_22293_23332_+	IS982_260	P353_contig1_3030005_chr_2325873_2326912_-	IS982_260	100	1040	0	0	1	1040	1	1040	0	1921
P355_contig2_264192_plasm_22293_23332_+	IS982_260	P353_contig5_33652_plasm_24521_25560_+	IS982_260	100	1040	0	0	1	1040	1	1040	0	1921
P355_contig2_264192_plasm_37499_38307_-	IS6_292	P353_contig2_119720_plasm_32405_33214_-	IS6_292	99.506	810	3	1	1	809	1	810	0	1472
P355_contig2_264192_plasm_37499_38307_-	IS6_292	P353_contig2_119720_plasm_53132_53940_+	IS6_292	99.876	809	1	0	1	809	1	809	0	1489
P355_contig2_264192_plasm_51621_52986_-	IS3_176	P353_contig1_3030005_chr_1768800_1770165_-	IS3_176	99.927	1366	1	0	1	1366	1	1366	0	2518
P355_contig2_264192_plasm_51621_52986_-	IS3_176	P353_contig1_3030005_chr_1782607_1783972_-	IS3_176	99.927	1366	1	0	1	1366	1	1366	0	2518
P355_contig2_264192_plasm_51621_52986_-	IS3_176	P353_contig1_3030005_chr_1785766_1787131_-	IS3_176	99.488	1366	7	0	1	1366	1	1366	0	2484
P355_contig2_264192_plasm_51621_52986_-	IS3_176	P353_contig1_3030005_chr_1824916_1826282_-	IS3_176	99.854	1367	1	1	1	1366	1	1367	0	2512
P355_contig2_264192_plasm_51621_52986_-	IS3_176	P353_contig1_3030005_chr_2296273_2297638_+	IS3_176	99.927	1366	1	0	1	1366	1	1366	0	2518
P355_contig2_264192_plasm_51621_52986_-	IS3_176	P353_contig2_119720_plasm_117295_118660_-	IS3_176	99.488	1367	5	2	1	1366	1	1366	0	2484
P355_contig2_264192_plasm_66269_67634_-	IS3_176	P353_contig1_3030005_chr_1768800_1770165_-	IS3_176	99.854	1366	2	0	1	1366	1	1366	0	2512
P355_contig2_264192_plasm_66269_67634_-	IS3_176	P353_contig1_3030005_chr_1782607_1783972_-	IS3_176	99.854	1366	2	0	1	1366	1	1366	0	2512
P355_contig2_264192_plasm_66269_67634_-	IS3_176	P353_contig1_3030005_chr_1785766_1787131_-	IS3_176	99.414	1366	8	0	1	1366	1	1366	0	2479
P355_contig2_264192_plasm_66269_67634_-	IS3_176	P353_contig1_3030005_chr_1824916_1826282_-	IS3_176	99.781	1367	2	1	1	1366	1	1367	0	2507
P355_contig2_264192_plasm_66269_67634_-	IS3_176	P353_contig1_3030005_chr_2296273_2297638_+	IS3_176	99.854	1366	2	0	1	1366	1	1366	0	2512
P355_contig2_264192_plasm_66269_67634_-	IS3_176	P353_contig2_119720_plasm_117295_118660_-	IS3_176	99.415	1367	6	2	1	1366	1	1366	0	2479
P355_contig2_264192_plasm_78436_79756_+	IS256_162	P353_contig1_3030005_chr_1779553_1780873_-	IS256_162	99.546	1321	6	0	1	1321	1	1321	0	2407
P355_contig2_264192_plasm_79993_80801_-	IS6_292	P353_contig2_119720_plasm_32405_33214_-	IS6_292	99.383	810	4	1	1	809	1	810	0	1467
P355_contig2_264192_plasm_79993_80801_-	IS6_292	P353_contig2_119720_plasm_53132_53940_+	IS6_292	99.753	809	2	0	1	809	1	809	0	1483
P355_contig2_264192_plasm_81260_82575_+	IS256_128	P353_contig1_3030005_chr_265150_266466_-	IS256_128	99.924	1317	0	1	1	1316	1	1317	0	2425
P355_contig2_264192_plasm_81260_82575_+	IS256_128	P353_contig1_3030005_chr_1228931_1230246_-	IS256_128	100	1316	0	0	1	1316	1	1316	0	2431
P355_contig2_264192_plasm_81260_82575_+	IS256_128	P353_contig1_3030005_chr_1411600_1412916_-	IS256_128	99.924	1317	0	1	1	1316	1	1317	0	2425
P355_contig2_264192_plasm_81260_82575_+	IS256_128	P353_contig1_3030005_chr_1663810_1665126_+	IS256_128	99.924	1317	0	1	1	1316	1	1317	0	2425
P355_contig2_264192_plasm_81260_82575_+	IS256_128	P353_contig1_3030005_chr_2151593_2152909_-	IS256_128	99.924	1317	0	1	1	1316	1	1317	0	2425
P355_contig2_264192_plasm_81260_82575_+	IS256_128	P353_contig1_3030005_chr_2458793_2460109_+	IS256_128	99.924	1317	0	1	1	1316	1	1317	0	2425
P355_contig2_264192_plasm_81260_82575_+	IS256_128	P353_contig1_3030005_chr_2774888_2776204_-	IS256_128	99.924	1317	0	1	1	1316	1	1317	0	2425
P355_contig2_264192_plasm_81260_82575_+	IS256_128	P353_contig1_3030005_chr_2996911_2998227_+	IS256_128	99.924	1317	0	1	1	1316	1	1317	0	2425
P355_contig2_264192_plasm_153720_154528_+	IS6_292	P353_contig2_119720_plasm_32405_33214_-	IS6_292	99.877	810	0	1	1	809	1	810	0	1489
P355_contig2_264192_plasm_153720_154528_+	IS6_292	P353_contig2_119720_plasm_53132_53940_+	IS6_292	99.506	809	4	0	1	809	1	809	0	1472
P355_contig2_264192_plasm_183941_185257_+	IS256_128	P353_contig1_3030005_chr_265150_266466_-	IS256_128	96.664	1319	40	4	1	1317	1	1317	0	2189
P355_contig2_264192_plasm_183941_185257_+	IS256_128	P353_contig1_3030005_chr_1228931_1230246_-	IS256_128	96.737	1318	40	3	1	1317	1	1316	0	2193
P355_contig2_264192_plasm_183941_185257_+	IS256_128	P353_contig1_3030005_chr_1411600_1412916_-	IS256_128	96.664	1319	40	4	1	1317	1	1317	0	2189
P355_contig2_264192_plasm_183941_185257_+	IS256_128	P353_contig1_3030005_chr_1663810_1665126_+	IS256_128	96.664	1319	40	4	1	1317	1	1317	0	2189
P355_contig2_264192_plasm_183941_185257_+	IS256_128	P353_contig1_3030005_chr_2151593_2152909_-	IS256_128	96.664	1319	40	4	1	1317	1	1317	0	2189
P355_contig2_264192_plasm_183941_185257_+	IS256_128	P353_contig1_3030005_chr_2458793_2460109_+	IS256_128	96.664	1319	40	4	1	1317	1	1317	0	2189
P355_contig2_264192_plasm_183941_185257_+	IS256_128	P353_contig1_3030005_chr_2774888_2776204_-	IS256_128	96.664	1319	40	4	1	1317	1	1317	0	2189
P355_contig2_264192_plasm_183941_185257_+	IS256_128	P353_contig1_3030005_chr_2996911_2998227_+	IS256_128	96.664	1319	40	4	1	1317	1	1317	0	2189
P355_contig2_264192_plasm_199608_200973_+	IS3_176	P353_contig1_3030005_chr_1768800_1770165_-	IS3_176	99.854	1366	2	0	1	1366	1	1366	0	2512
P355_contig2_264192_plasm_199608_200973_+	IS3_176	P353_contig1_3030005_chr_1782607_1783972_-	IS3_176	99.854	1366	2	0	1	1366	1	1366	0	2512
P355_contig2_264192_plasm_199608_200973_+	IS3_176	P353_contig1_3030005_chr_1785766_1787131_-	IS3_176	99.414	1366	8	0	1	1366	1	1366	0	2479
P355_contig2_264192_plasm_199608_200973_+	IS3_176	P353_contig1_3030005_chr_1824916_1826282_-	IS3_176	99.781	1367	2	1	1	1366	1	1367	0	2507
P355_contig2_264192_plasm_199608_200973_+	IS3_176	P353_contig1_3030005_chr_2296273_2297638_+	IS3_176	99.854	1366	2	0	1	1366	1	1366	0	2512
P355_contig2_264192_plasm_199608_200973_+	IS3_176	P353_contig2_119720_plasm_117295_118660_-	IS3_176	99.561	1367	4	2	1	1366	1	1366	0	2490
P355_contig2_264192_plasm_252091_252899_+	IS6_292	P353_contig2_119720_plasm_32405_33214_-	IS6_292	99.383	810	4	1	1	809	1	810	0	1467
P355_contig2_264192_plasm_252091_252899_+	IS6_292	P353_contig2_119720_plasm_53132_53940_+	IS6_292	99.753	809	2	0	1	809	1	809	0	1483
P355_contig2_264192_plasm_257104_257912_-	IS6_292	P353_contig2_119720_plasm_32405_33214_-	IS6_292	99.506	810	3	1	1	809	1	810	0	1472
P355_contig2_264192_plasm_257104_257912_-	IS6_292	P353_contig2_119720_plasm_53132_53940_+	IS6_292	99.876	809	1	0	1	809	1	809	0	1489
P355_contig2_264192_plasm_258230_259038_-	IS6_292	P353_contig2_119720_plasm_32405_33214_-	IS6_292	99.136	810	6	1	1	809	1	810	0	1456
P355_contig2_264192_plasm_258230_259038_-	IS6_292	P353_contig2_119720_plasm_53132_53940_+	IS6_292	99.506	809	4	0	1	809	1	809	0	1472
P355_contig4_41819_plasm_1603_2411_-	IS6_292	P353_contig2_119720_plasm_32405_33214_-	IS6_292	99.506	810	3	1	1	809	1	810	0	1472
P355_contig4_41819_plasm_1603_2411_-	IS6_292	P353_contig2_119720_plasm_53132_53940_+	IS6_292	99.876	809	1	0	1	809	1	809	0	1489
P355_contig4_41819_plasm_3874_5138_+	IS1182_42	P353_contig2_119720_plasm_44995_46259_+	IS1182_42	100	1265	0	0	1	1265	1	1265	0	2337
P355_contig4_41819_plasm_9714_10522_-	IS6_292	P353_contig2_119720_plasm_32405_33214_-	IS6_292	99.506	810	3	1	1	809	1	810	0	1472
P355_contig4_41819_plasm_9714_10522_-	IS6_292	P353_contig2_119720_plasm_53132_53940_+	IS6_292	99.876	809	1	0	1	809	1	809	0	1489
P355_contig4_41819_plasm_30321_31129_-	IS6_292	P353_contig2_119720_plasm_32405_33214_-	IS6_292	99.506	810	3	1	1	809	1	810	0	1472
P355_contig4_41819_plasm_30321_31129_-	IS6_292	P353_contig2_119720_plasm_53132_53940_+	IS6_292	99.876	809	1	0	1	809	1	809	0	1489
IS Family	Isfinder element
IS3_176	IS1485
IS3_176	IS1485
IS3_176	IS1485
IS6_292	IS1216
IS6_292	IS1216
IS6_292	IS1216
IS6_292	IS1216
IS6_292	IS1216
IS6_292	IS1216
IS6_292	IS1216
IS6_292	IS1216
IS6_292	IS1216
IS256_128	IS256
IS256_128	IS256
IS256_162	ISEfa13
IS982_260	ISEfm1
IS982_260	ISEfm1
IS982_260	ISEfm1
IS982_260	ISEfm1
IS982_260	ISEfm1
IS1182_42	IS1182
Extended ALIGNMENTS
UAMS_EF55- pUAMSEF4	pUAMS_EL53-pUAMSEL1	99.918	7302	2	1	2412	9713	43533	50830	0	13448
UAMS_EF55- pUAMSEF1a	pUAMS_EL53-pUAMSEL1	99.957	7037	2	1	147493	154528	39441	32405	0	12977
